# Somitic Change Drives Changes in Vertebral Regionalisation in African Cichlids Despite Strong Canalisation of Somite Number

**DOI:** 10.1101/2025.05.23.655800

**Authors:** Callum V Bucklow, Emanuell Duarte Ribeiro, Roger Benson, Berta Verd

**Author notes:** Co-corresponding authors: Callum V Bucklow; Berta Verd.

## Abstract

Vertebrae arise from somites, transient embryonic segments that rhythmically bud from the presomitic mesoderm during axial elongation. The number and identity of vertebrae are ultimately determined by somitogenesis and subsequent anterior-posterior regionalisation, largely governed by *hox* gene expression. Interspecific variation in vertebral count and regionalisation therefore reflects evolutionary changes in somite number and homeotic identity following species divergence. While many macroevolutionary studies have examined homeotic and non-homeotic changes in the vertebral column, few have explored these dynamics in teleosts, despite their exceptional species richness. Using African cichlids as a model, we show that shifts in vertebral regionalisation can arise through modifications to anterior-posterior patterning, but that much of the observed variation is driven by changes in somite number, with homeotic effects emerging largely as a by-product of somitic changes. Moreover, low intraspecific variation in vertebral count, lacking phylogenetic structure, suggests that somitic count variation within species is strongly canalised and has remained consistent throughout the diversification of African cichlids. In addition, we find no correlation between intraspecific variation in vertebral counts and mean vertebral counts, and this variation does not consistently scale with body aspect ratio among individuals. Therefore, intraspecific variation is decoupled from both macroevolutionary patterns of vertebral count evolution and body shape diversification. Together, our findings highlight the dynamic interplay between somitogenesis and homeotic transformations in shaping vertebral diversity and underscore the value of cichlids as a model for understanding the developmental basis of axial evolution in teleosts.
