## Supporting Code and Data for "Somitic Change Drives Changes in Vertebral Regionalisation in African Cichlids Despite Strong Canalisation of Somite Number": node_map_somitogenesis_regionalisation.csv

node	tribe	subtribe	water_system	notes
430	Ancestral	Ancestral	Riverine	root
431	Ancestral	Ancestral	Riverine
432	Ancestral	Ancestral	Riverine
433	Ancestral	Ancestral	Riverine
434	Ancestral	Ancestral	Riverine
435	Ancestral	Ancestral	Riverine
436	Ancestral	Ancestral	Riverine
437	Ancestral	Ancestral	Riverine
438	Ancestral	Ancestral	Riverine
439	Ancestral	Ancestral	Riverine
440	Ancestral	Ancestral	Riverine	divergence of haplochromini and eretmodini
441	Haplochromini	Ancestral	Riverine	base of haplochromini
442	Haplochromini	Ancestral	Riverine
443	Haplochromini	Ancestral	Riverine
444	Haplochromini	Ancestral	Riverine
445	Haplochromini	Ancestral	Riverine
446	Haplochromini	Ancestral	Riverine	divergence of LM and LV Haplochromines
447	Haplochromini	Ancestral	Lake Malawi	root of Lake Malawi
448	Haplochromini	Ancestral	Lake Malawi	divergence of pelagic and benthic
449	Haplochromini	Ancestral	Lake Malawi	divergence of mbuna and benthics
450	Haplochromini	LM Benthics	Lake Malawi	benthics
451	Haplochromini	LM Benthics	Lake Malawi	benthics
452	Haplochromini	LM Benthics	Lake Malawi	benthics
453	Haplochromini	LM Benthics	Lake Malawi	benthics
454	Haplochromini	LM Benthics	Lake Malawi	benthics
455	Haplochromini	LM Benthics	Lake Malawi	benthics
456	Haplochromini	LM Benthics	Lake Malawi	benthics
457	Haplochromini	LM Benthics	Lake Malawi	benthics
458	Haplochromini	LM Benthics	Lake Malawi	benthics
459	Haplochromini	LM Benthics	Lake Malawi	benthics
460	Haplochromini	LM Benthics	Lake Malawi	benthics
461	Haplochromini	LM Benthics	Lake Malawi	benthics
462	Haplochromini	LM Benthics	Lake Malawi	benthics
463	Haplochromini	LM Benthics	Lake Malawi	benthics
464	Haplochromini	LM Benthics	Lake Malawi	benthics
465	Haplochromini	LM Benthics	Lake Malawi	benthics
466	Haplochromini	LM Benthics	Lake Malawi	benthics
467	Haplochromini	LM Benthics	Lake Malawi	benthics
468	Haplochromini	LM Benthics	Lake Malawi	benthics
469	Haplochromini	LM Benthics	Lake Malawi	benthics
470	Haplochromini	LM Benthics	Lake Malawi	benthics
471	Haplochromini	LM Benthics	Lake Malawi	benthics
472	Haplochromini	LM Benthics	Lake Malawi	benthics
473	Haplochromini	LM Benthics	Lake Malawi	benthics
474	Haplochromini	LM Benthics	Lake Malawi	benthics
475	Haplochromini	LM Benthics	Lake Malawi	benthics
476	Haplochromini	LM Benthics	Lake Malawi	benthics
477	Haplochromini	LM Benthics	Lake Malawi	benthics
478	Haplochromini	LM Benthics	Lake Malawi	benthics
479	Haplochromini	LM Benthics	Lake Malawi	benthics
480	Haplochromini	LM Benthics	Lake Malawi	benthics
481	Haplochromini	LM Benthics	Lake Malawi	benthics
482	Haplochromini	LM Benthics	Lake Malawi	benthics
483	Haplochromini	LM Benthics	Lake Malawi	benthics
484	Haplochromini	LM Benthics	Lake Malawi	benthics
485	Haplochromini	LM Benthics	Lake Malawi	benthics
486	Haplochromini	LM Benthics	Lake Malawi	benthics
487	Haplochromini	LM Benthics	Lake Malawi	benthics
488	Haplochromini	LM Benthics	Lake Malawi	benthics
489	Haplochromini	LM Benthics	Lake Malawi	benthics
490	Haplochromini	LM Benthics	Lake Malawi	benthics
491	Haplochromini	LM Benthics	Lake Malawi	benthics
492	Haplochromini	LM Benthics	Lake Malawi	benthics
493	Haplochromini	LM Benthics	Lake Malawi	benthics
494	Haplochromini	LM Benthics	Lake Malawi	benthics
495	Haplochromini	LM Benthics	Lake Malawi	benthics
496	Haplochromini	LM Benthics	Lake Malawi	benthics
497	Haplochromini	LM Benthics	Lake Malawi	benthics
498	Haplochromini	LM Benthics	Lake Malawi	benthics
499	Haplochromini	LM Benthics	Lake Malawi	benthics
500	Haplochromini	LM Benthics	Lake Malawi	benthics
501	Haplochromini	LM Benthics	Lake Malawi	benthics
502	Haplochromini	LM Benthics	Lake Malawi	benthics
503	Haplochromini	LM Benthics	Lake Malawi	benthics
504	Haplochromini	LM Benthics	Lake Malawi	benthics
505	Haplochromini	LM Benthics	Lake Malawi	benthics
506	Haplochromini	LM Benthics	Lake Malawi	benthics
507	Haplochromini	LM Benthics	Lake Malawi	benthics
508	Haplochromini	LM Benthics	Lake Malawi	benthics
509	Haplochromini	LM Benthics	Lake Malawi	benthics
510	Haplochromini	LM Benthics	Lake Malawi	benthics
511	Haplochromini	LM Benthics	Lake Malawi	benthics
512	Haplochromini	LM Benthics	Lake Malawi	benthics
513	Haplochromini	LM Benthics	Lake Malawi	benthics
514	Haplochromini	LM Benthics	Lake Malawi	benthics
515	Haplochromini	LM Benthics	Lake Malawi	benthics
516	Haplochromini	LM Benthics	Lake Malawi	benthics
517	Haplochromini	LM Benthics	Lake Malawi	benthics
518	Haplochromini	LM Benthics	Lake Malawi	benthics
519	Haplochromini	LM Benthics	Lake Malawi	benthics
520	Haplochromini	LM Benthics	Lake Malawi	benthics
521	Haplochromini	LM Benthics	Lake Malawi	benthics
522	Haplochromini	LM Benthics	Lake Malawi	benthics
523	Haplochromini	LM Benthics	Lake Malawi	benthics
524	Haplochromini	LM Benthics	Lake Malawi	benthics
525	Haplochromini	LM Benthics	Lake Malawi	benthics
526	Haplochromini	LM Benthics	Lake Malawi	benthics
527	Haplochromini	LM Benthics	Lake Malawi	benthics
528	Haplochromini	LM Benthics	Lake Malawi	benthics
529	Haplochromini	LM Benthics	Lake Malawi	benthics
530	Haplochromini	LM Benthics	Lake Malawi	divergence of mbuna and A. calliptera
531	Haplochromini	Mbuna	Lake Malawi	mbuna
532	Haplochromini	Mbuna	Lake Malawi	mbuna
533	Haplochromini	Mbuna	Lake Malawi	mbuna
534	Haplochromini	Mbuna	Lake Malawi	mbuna
535	Haplochromini	Mbuna	Lake Malawi	mbuna
536	Haplochromini	Mbuna	Lake Malawi	mbuna
537	Haplochromini	Mbuna	Lake Malawi	mbuna
538	Haplochromini	Mbuna	Lake Malawi	mbuna
539	Haplochromini	Mbuna	Lake Malawi	mbuna
540	Haplochromini	Mbuna	Lake Malawi	mbuna
541	Haplochromini	Mbuna	Lake Malawi	mbuna
542	Haplochromini	Mbuna	Lake Malawi	mbuna
543	Haplochromini	Mbuna	Lake Malawi	mbuna
544	Haplochromini	Mbuna	Lake Malawi	mbuna
545	Haplochromini	Mbuna	Lake Malawi	mbuna
546	Haplochromini	Mbuna	Lake Malawi	mbuna
547	Haplochromini	Mbuna	Lake Malawi	mbuna
548	Haplochromini	Mbuna	Lake Malawi	mbuna
549	Haplochromini	Mbuna	Lake Malawi	mbuna
550	Haplochromini	Mbuna	Lake Malawi	mbuna
551	Haplochromini	Mbuna	Lake Malawi	mbuna
552	Haplochromini	Mbuna	Lake Malawi	mbuna
553	Haplochromini	Mbuna	Lake Malawi	mbuna
554	Haplochromini	Diplotaxodon	Lake Malawi	root of Rhamphochromis and Diplotaxodon
555	Haplochromini	Diplotaxodon	Lake Malawi	Diplotaxodon
556	Haplochromini	Diplotaxodon	Lake Malawi	Diplotaxodon
557	Haplochromini	Diplotaxodon	Lake Malawi	Diplotaxodon
558	Haplochromini	Diplotaxodon	Lake Malawi	Diplotaxodon
559	Haplochromini	Diplotaxodon	Lake Malawi	Diplotaxodon
560	Haplochromini	Rhamphochromis	Lake Malawi	Rhamphochromis
561	Haplochromini	Rhamphochromis	Lake Malawi	Rhamphochromis
562	Haplochromini	Rhamphochromis	Lake Malawi	Rhamphochromis
563	Haplochromini	Rhamphochromis	Lake Malawi	Rhamphochromis
564	Haplochromini	Basal	Riverine
565	Haplochromini	Basal	Riverine
566	Haplochromini		Lake Victoria	LVRS Root
567	Haplochromini		Lake Victoria
568	Haplochromini		Lake Victoria
569	Haplochromini		Lake Victoria
570	Haplochromini		Lake Victoria
571	Haplochromini		Lake Victoria
572	Haplochromini		Lake Victoria
573	Haplochromini		Lake Victoria
574	Haplochromini		Lake Victoria
575	Haplochromini		Lake Victoria
576	Haplochromini		Lake Victoria
577	Haplochromini		Lake Victoria
578	Haplochromini		Lake Victoria
579	Haplochromini		Lake Victoria
580	Haplochromini		Lake Victoria
581	Haplochromini		Lake Victoria
582	Haplochromini		Lake Victoria
583	Haplochromini		Lake Victoria
584	Haplochromini		Lake Victoria
585	Haplochromini		Lake Victoria
586	Haplochromini		Lake Victoria
587	Haplochromini		Lake Victoria
588	Haplochromini		Lake Victoria
589	Haplochromini		Lake Victoria
590	Haplochromini		Lake Victoria
591	Haplochromini		Lake Victoria
592	Haplochromini		Lake Victoria
593	Haplochromini		Lake Victoria
594	Haplochromini		Lake Victoria
595	Haplochromini		Lake Victoria
596	Haplochromini		Lake Victoria
597	Haplochromini		Lake Victoria
598	Haplochromini		Lake Victoria
599	Haplochromini	Basal	Riverine
600	Haplochromini	Basal	Riverine
601	Haplochromini	Basal	Riverine
602	Haplochromini	Tropheini	Lake Tanganyika	Root of Tropheini
603	Haplochromini	Tropheini	Lake Tanganyika
604	Haplochromini	Tropheini	Lake Tanganyika
605	Haplochromini	Tropheini	Lake Tanganyika
606	Haplochromini	Tropheini	Lake Tanganyika
607	Haplochromini	Tropheini	Lake Tanganyika
608	Haplochromini	Tropheini	Lake Tanganyika
609	Haplochromini	Tropheini	Lake Tanganyika
610	Haplochromini	Tropheini	Lake Tanganyika
611	Haplochromini	Tropheini	Lake Tanganyika
612	Haplochromini	Tropheini	Lake Tanganyika
613	Haplochromini	Tropheini	Lake Tanganyika
614	Haplochromini	Tropheini	Lake Tanganyika
615	Haplochromini	Tropheini	Lake Tanganyika
616	Haplochromini	Tropheini	Lake Tanganyika
617	Haplochromini	Tropheini	Lake Tanganyika
618	Haplochromini	Tropheini	Lake Tanganyika
619	Haplochromini	Tropheini	Lake Tanganyika
620	Haplochromini	Tropheini	Lake Tanganyika
621	Haplochromini	Tropheini	Lake Tanganyika
622	Haplochromini	Basal	Riverine
623	Haplochromini	Basal	Riverine
624	Haplochromini	Serranochromini	Riverine	Root of Serranochromini
625	Haplochromini	Serranochromini	Riverine
626	Haplochromini	Serranochromini	Riverine
627	Haplochromini	Serranochromini	Riverine
628	Haplochromini	Serranochromini	Riverine
629	Haplochromini	Serranochromini	Riverine
630	Haplochromini	Serranochromini	Riverine
631	Haplochromini	Serranochromini	Riverine
632	Haplochromini	Serranochromini	Riverine
633	Haplochromini	Serranochromini	Riverine
634	Haplochromini	Serranochromini	Riverine
635	Haplochromini	Serranochromini	Riverine
636	Haplochromini	Basal	Riverine
637	Haplochromini	Basal	Riverine
638	Haplochromini	Basal	Riverine
639	Haplochromini	Basal	Riverine
640	Haplochromini	Basal	Riverine
641	Haplochromini	Basal	Riverine
642	Haplochromini	Basal	Riverine
643	Eretmodini		Lake Tanganyika
644	Eretmodini		Lake Tanganyika
645	Eretmodini		Lake Tanganyika
646	Eretmodini		Lake Tanganyika
647	Ancestral		Lake Tanganyika
648	Ancestral		Lake Tanganyika
649	Ancestral		Lake Tanganyika
650	Ancestral		Lake Tanganyika	Root of ectodini
651	Ectodini		Lake Tanganyika
652	Ectodini		Lake Tanganyika
653	Ectodini		Lake Tanganyika
654	Ectodini		Lake Tanganyika
655	Ectodini		Lake Tanganyika
656	Ectodini		Lake Tanganyika
657	Ectodini		Lake Tanganyika
658	Ectodini		Lake Tanganyika
659	Ectodini		Lake Tanganyika
660	Ectodini		Lake Tanganyika
661	Ectodini		Lake Tanganyika
662	Ectodini		Lake Tanganyika
663	Ectodini		Lake Tanganyika
664	Ectodini		Lake Tanganyika
665	Ectodini		Lake Tanganyika
666	Ectodini		Lake Tanganyika
667	Ectodini		Lake Tanganyika
668	Ectodini		Lake Tanganyika
669	Ectodini		Lake Tanganyika
670	Ectodini		Lake Tanganyika
671	Ectodini		Lake Tanganyika
672	Ectodini		Lake Tanganyika
673	Ectodini		Lake Tanganyika
674	Ectodini		Lake Tanganyika
675	Ectodini		Lake Tanganyika
676	Limnochromini		Lake Tanganyika	Root of Limnochromini
677	Limnochromini		Lake Tanganyika
678	Limnochromini		Lake Tanganyika
679	Limnochromini		Lake Tanganyika
680	Limnochromini		Lake Tanganyika
681	Limnochromini		Lake Tanganyika
682	Limnochromini		Lake Tanganyika
683	Limnochromini		Lake Tanganyika
684	Limnochromini		Lake Tanganyika
685	Ancestral		Lake Tanganyika	dIvergence of Perissodini and Cyprichromini + Benthochromini
686	Ancestral		Lake Tanganyika	divergence of Benthochromini and Perissodini
687	Perissodini		Lake Tanganyika
688	Perissodini		Lake Tanganyika
689	Perissodini		Lake Tanganyika
690	Perissodini		Lake Tanganyika
691	Perissodini		Lake Tanganyika
692	Perissodini		Lake Tanganyika
693	Perissodini		Lake Tanganyika
694	Benthochromini		Lake Tanganyika
695	Benthochromini		Lake Tanganyika
696	Cyprichromini		Lake Tanganyika
697	Cyprichromini		Lake Tanganyika
698	Cyprichromini		Lake Tanganyika
699	Cyprichromini		Lake Tanganyika
700	Cyprichromini		Lake Tanganyika
701	Cyprichromini		Lake Tanganyika
702	Cyprichromini		Lake Tanganyika
703	Ancestral		Lake Tanganyika
704	Lamprologini		Lake Tanganyika
705	Lamprologini		Lake Tanganyika
706	Lamprologini		Lake Tanganyika
707	Lamprologini		Lake Tanganyika
708	Lamprologini		Lake Tanganyika
709	Lamprologini		Lake Tanganyika
710	Lamprologini		Lake Tanganyika
711	Lamprologini		Lake Tanganyika
712	Lamprologini		Lake Tanganyika
713	Lamprologini		Lake Tanganyika
714	Lamprologini		Lake Tanganyika
715	Lamprologini		Lake Tanganyika
716	Lamprologini		Lake Tanganyika
717	Lamprologini		Lake Tanganyika
718	Lamprologini		Lake Tanganyika
719	Lamprologini		Lake Tanganyika
720	Lamprologini		Lake Tanganyika
721	Lamprologini		Lake Tanganyika
722	Lamprologini		Lake Tanganyika
723	Lamprologini		Lake Tanganyika
724	Lamprologini		Lake Tanganyika
725	Lamprologini		Lake Tanganyika
726	Lamprologini		Lake Tanganyika
727	Lamprologini		Lake Tanganyika
728	Lamprologini		Lake Tanganyika
729	Lamprologini		Lake Tanganyika
730	Lamprologini		Lake Tanganyika
731	Lamprologini		Lake Tanganyika
732	Lamprologini		Lake Tanganyika
733	Lamprologini		Lake Tanganyika
734	Lamprologini		Lake Tanganyika
735	Lamprologini		Lake Tanganyika
736	Lamprologini		Lake Tanganyika
737	Lamprologini		Lake Tanganyika
738	Lamprologini		Lake Tanganyika
739	Lamprologini		Lake Tanganyika
740	Lamprologini		Lake Tanganyika
741	Lamprologini		Lake Tanganyika
742	Lamprologini		Lake Tanganyika
743	Lamprologini		Lake Tanganyika
744	Lamprologini		Lake Tanganyika
745	Lamprologini		Lake Tanganyika
746	Lamprologini		Lake Tanganyika
747	Lamprologini		Lake Tanganyika
748	Lamprologini		Lake Tanganyika
749	Lamprologini		Lake Tanganyika
750	Lamprologini		Lake Tanganyika
751	Lamprologini		Lake Tanganyika
752	Lamprologini		Lake Tanganyika
753	Lamprologini		Lake Tanganyika
754	Lamprologini		Lake Tanganyika
755	Lamprologini		Lake Tanganyika
756	Lamprologini		Lake Tanganyika
757	Lamprologini		Lake Tanganyika
758	Lamprologini		Lake Tanganyika
759	Lamprologini		Lake Tanganyika
760	Lamprologini		Lake Tanganyika
761	Lamprologini		Lake Tanganyika
762	Lamprologini		Lake Tanganyika
763	Lamprologini		Lake Tanganyika
764	Lamprologini		Lake Tanganyika
765	Lamprologini		Lake Tanganyika
766	Lamprologini		Lake Tanganyika
767	Lamprologini		Lake Tanganyika
768	Lamprologini		Lake Tanganyika
769	Lamprologini		Lake Tanganyika
770	Lamprologini		Lake Tanganyika
771	Lamprologini		Lake Tanganyika
772	Lamprologini		Lake Tanganyika
773	Lamprologini		Lake Tanganyika
774	Ancestral		Lake Tanganyika
775	Ancestral		Lake Tanganyika	Divergence of Etia nguti and Steatocranus
776	Ancestral		Lake Tanganyika
777	Tilapinii		Lake Tanganyika
778	Tilapinii		Lake Tanganyika
779	Steatocranini		Lake Tanganyika
780	Steatocranini		Lake Tanganyika
781	Steatocranini		Lake Tanganyika
782	Steatocranini		Lake Tanganyika
783	Steatocranini		Lake Tanganyika
784	Steatocranini		Lake Tanganyika
785	Etiini		Lake Tanganyika
786	Gobiocichlini		Lake Tanganyika
787	Gobiocichlini		Lake Tanganyika
788	Ancestral		Lake Tanganyika
789	Boulgerochromini		Lake Tanganyika
790	Bathybatini		Lake Tanganyika
791	Bathybatini		Lake Tanganyika
792	Bathybatini		Lake Tanganyika
793	Bathybatini		Lake Tanganyika
794	Bathybatini		Lake Tanganyika
795	Bathybatini		Lake Tanganyika
796	Bathybatini		Lake Tanganyika
797	Bathybatini		Lake Tanganyika
798	Trematocarini		Lake Tanganyika
799	Trematocarini		Lake Tanganyika
800	Trematocarini		Lake Tanganyika
801	Trematocarini		Lake Tanganyika
802	Trematocarini		Lake Tanganyika
803	Trematocarini		Lake Tanganyika
804	Coptodonini		Riverine
805	Coptodonini		Riverine
806	Coptodonini		Riverine
807	Coptodonini		Riverine
808	Coptodonini		Riverine
809	Oreochromini		Riverine
810	Oreochromini		Riverine
811	Oreochromini		Riverine
812	Oreochromini		Riverine
813	Oreochromini		Riverine
814	Oreochromini		Riverine
815	Oreochromini		Riverine
816	Oreochromini		Riverine
817	Oreochromini		Riverine
818	Oreochromini		Riverine
819	Oreochromini		Riverine
820	Oreochromini		Riverine
821	Oreochromini		Riverine
822	Ancestral		Riverine
823	Hemichromini		Riverine
824	Pelmatochromini		Riverine
825	Pelmatochromini		Riverine
826	Pelmatochromini		Riverine
827	Ancestral		Riverine
828	Chromidotilapiini		Riverine
829	Chromidotilapiini		Riverine
830	Chromidotilapiini		Riverine
831	Chromidotilapiini		Riverine
832	Chromidotilapiini		Riverine
833	Chromidotilapiini		Riverine
834	Chromidotilapiini		Riverine
835	Chromidotilapiini		Riverine
836	Chromidotilapiini		Riverine
837	Chromidotilapiini		Riverine
838	Chromidotilapiini		Riverine
839	Chromidotilapiini		Riverine
840	Chromidotilapiini		Riverine
841	Chromidotilapiini		Riverine
842	Chromidotilapiini		Riverine
843	Chromidotilapiini		Riverine
844	Chromidotilapiini		Riverine
845	Chromidotilapiini		Riverine
846	Chromidotilapiini		Riverine
847	Chromidotilapiini		Riverine
848	Chromidotilapiini		Riverine
849	Tylochromini		Riverine
850	Tylochromini		Riverine
851	Tylochromini		Riverine
852	Tylochromini		Riverine
853	Tylochromini		Riverine
854	Tylochromini		Riverine
855	Tylochromini		Riverine
856	Tylochromini		Riverine
857	Tylochromini		Riverine
